# Transcriptional and translational regulation of pathogenesis in Alzheimer’s disease model mice

**DOI:** 10.1101/2021.09.17.460831

**Authors:** Guillermo Eastman, Elizabeth R. Sharlow, John S. Lazo, George S. Bloom, José R. Sotelo-Silveira

## Abstract

**Background:** Defining the cellular mechanisms that drive Alzheimer’s disease (AD) pathogenesis and progression will be aided by studies defining how gene expression patterns change during pre-symptomatic AD and the ensuing periods of steadily declining cognition. Previous studies have emphasized changes in transcriptional regulation, but not translational regulation, leaving the ultimate results of gene expression alterations relatively unexplored in the context of AD.

**Objective:** To identify genes whose expression might be regulated at the transcriptional, and especially at the translational levels in AD, we analyzed gene expression in cerebral cortex of two AD model mouse strains, CVN (APPSwDI;NOS2^-/-^) and Tg2576 (APPSw), and their companion wild type (WT) strains at 6 months of age by tandem RNA-Seq and Ribo-Seq (ribosome profiling).

**Methods:** Identical starting pools of bulk RNA were used for RNA-Seq and Ribo-Seq. Differential gene expression analysis was performed at the transcriptional and translational levels separately, and also at the translational efficiency level. Regulated genes were functionally evaluated by gene ontology tools.

**Results:** Compared to WT mice, AD model mice had similar levels of transcriptional regulation, but displayed differences in translational regulation. A specific microglial signature associated with early stages of Aβ accumulation was up-regulated at both transcriptome and translatome levels in CVN mice. Although the two mice strains did not share many regulated genes, they showed common regulated pathways related to APP metabolism associated with neurotoxicity and neuroprotection.

**Conclusion:** This work represents the first genome-wide study of brain translational regulation in animal models of AD, and provides evidence of a tight and early translational regulation of gene expression controlling the balance between neuroprotective and neurodegenerative processes in brain.
