## Supplementary material for "Transcriptional and translational regulation of pathogenesis in Alzheimer’s disease model mice": Table S4

### Sheet: CVN_RNA-Seq
© 2000-2021 QIAGEN. All rights reserved.
Diseases or Functions Annotation	p-value	Predicted Activation State	Activation z-score	Molecules	# Molecules	Ranking
Degeneration of neurons	0.0224	Decreased	-2.923	CTSD,HEXB,KCNJ10,LRRK2,NPC2,OSMR,PLA2G6,PLP1,TGFBR1,TGFBR2,TYROBP	11	1
Degeneration of nervous system	0.00427	Decreased	-2.185	CTSD,CX3CR1,GFAP,HEXB,KCNJ10,LRRK2,NPC2,OSMR,PLA2G6,PLP1,SLC17A8,TGFBR1,TGFBR2,TLR2,TYROBP	15	2
Neurodegeneration	0.00511	Decreased	-2.185	CTSD,CX3CR1,GFAP,HEXB,KCNJ10,LRRK2,NPC2,OSMR,PLA2G6,PLP1,SLC17A8,TGFBR1,TGFBR2,TLR2,TYROBP	15	3
Hypomyelination	0.00413		-1.941	FDFT1,PLP1,TGFBR2,TYROBP	4	4
Demyelination of nerves	0.0142		-1.195	C3AR1,Cd59a,GJB1,PLP1	4	5
Auditory evoked potential	0.0127		-1.026	CLDN11,COCH,KCNJ10,SLC17A8,SPRY2,THRB	6	6
Dysmyelination	0.00383		-0.804	C3AR1,Cd59a,CSF1,GJB1,PLP1,SPP1,TLR2,TYROBP	8	7
Growth of axons	0.021		-0.509	CXCL12,EXT1,GFAP,GFRA1,LRRK2,MID1,NGEF,SEMA5A	8	8
Demyelination	0.00909		-0.506	C3AR1,Cd59a,CSF1,GJB1,PLP1,SPP1,TLR2	7	9
Leukocyte migration	0.00317		-0.44	CD74,LRRK2,PLP1,TLR2,TNFAIP8L2,TREM2	6	10
Proliferation of neuroglia	0.00178		-0.378	CCND1,CX3CR1,GFAP,PLP1,RUNX1,SOX11,THRB	7	11
Quantity of oligodendrocytes	0.0209		-0.283	CSF1,GJB1,PLP1,PTPRC	4	12
Inflammatory response	0.044		-0.179	CX3CR1,GJB1,IL15,TLR2,TREM2	5	13
Growth of neurites	0.039		-0.031	CSF1,CXCL12,EXT1,GFAP,GFRA1,LRRK2,MID1,NGEF,NPAS4,SEMA5A,SSTR3	11	14
Differentiation of stem cells	0.018		0	CCND1,EXT1,GFRA1,IL15	4	-
Development of central nervous system	0.0216		0	CCND1,CDK5RAP2,COL2A1,COL3A1,CRK,CXCL12,DLC1,EXT1,FCGR2B,FGF13,FZD6,GJB1,HSPB8,KCNJ10,MID1,OSMR,RUNX1,SOX11,TGFBR2,THRB,TLR2,TMEM176B,TTC8,TYROBP,VTN	25	-
Quantity of sensory neurons	0.0352		0	GFRA1,SLC17A8,SPRY2,THRB	4	-
Activation of cells	0.0108		0.081	CX3CR1,GJB1,KCNJ10,KCNJ2,LRRK2,PDYN,PTGER1,TLR2,TREM2	9	17
Inflammation of central nervous system	2.1e-05		0.277	CD68,CD74,FDFT1,GFAP,HEXB,IDI1,MSMO1,MVD,MVK,OLFML3,PLP1,PTPRC,SPP1,TGFBR2,TREM2	15	16
Cellular homeostasis	0.0305		0.421	AGT,CTSD,CXCL12,KCNJ10,SLC4A8	5	15
Quantity of central nervous system cells	0.0415		0.493	AGT,ARSG,BRINP1,CSF1,HSPB8,LRRK2,NPC2,THRB	8	14
Quantity of cells	0.0011		0.585	AGT,ARSG,BRINP1,C1QA,C4A/C4B,CSF1,CTSD,CX3CR1,CXCL12,GFRA1,GJB1,HSPB8,IL15,ITGB3,KCNJ10,KIDINS220,LRRK2,NPC2,PLP1,PTPRC,SLC17A8,SOX11,SPRY2,SUB1,THRB,TLR2,TREM2,TYROBP	28	13
Neuronal cell death	0.0255		0.64	CTSD,CX3CR1,GFAP,GFRA1,GJB2,IGF2,KCNJ10,Naip1 (includes others),NPAS4,OSMR,PLA2G6,RUNX1,SERPINA3,TLR2,UCP2,YWHAZ	16	12
Migration of cells	0.0452		0.659	CD74,CLDN11,COL3A1,CXCL12,LRRK2,PLP1,RRAS2,TLR2,TNFAIP8L2,TREM2	10	11
Quantity of neuroglia	0.00249		0.675	AGT,CSF1,CXCL12,GJB1,KCNJ10,PLP1,PTPRC,TREM2,TYROBP	9	10
Quantity of microglia	0.000394		0.883	AGT,CSF1,PLP1,TREM2,TYROBP	5	9
Myelination	0.00436		0.896	CSF1,GJB1,KCNJ10,MYOC,OSMR,PLA2G6,PLP1,THRB,TLR2	9	8
Quantity of leukocytes	0.000577		0.96	AGT,C1QA,C4A/C4B,CSF1,IL15,PLP1,TREM2,TYROBP	8	7
Transport of molecule	0.0225		1	IL15,KCNJ10,NPC2,SLC4A8	4	6
Cell movement	0.0346		1.04	CD74,CLDN11,COL3A1,CXCL12,GFRA1,LRRK2,PLP1,RRAS2,TLR2,TNFAIP8L2,TREM2	11	5
Myelination of nervous system	0.0127		1.067	CSF1,GJB1,KCNJ10,OSMR,THRB,TLR2	6	4
Quantity of brain cells	0.0293		1.134	ARSG,BRINP1,CSF1,HSPB8,LRRK2,NPC2,THRB	7	3
Quantity of antigen presenting cells	0.000951		1.238	AGT,C4A/C4B,CSF1,PLP1,TREM2,TYROBP	6	2
Quantity of myeloid cells	0.0013		1.238	AGT,C4A/C4B,CSF1,PLP1,TREM2,TYROBP	6	1

### Sheet: CVN_Ribo-Seq
© 2000-2021 QIAGEN. All rights reserved.
Diseases or Functions Annotation	p-value	Predicted Activation State	Activation z-score	Molecules	# Molecules	Ranking
Neurodegeneration of outer hair cells	0.019	Decreased	-2.412	CACNA1D,GRID1,KCNMA1,KCNQ1,KCNQ4,MSRB3	6	1
Degeneration of forebrain	0.0292		-1.982	GFAP,GRIK1,NFKB1,PPARGC1A,TGFBR2	5	2
Neurodegeneration of hair cells	0.0209		-1.98	CACNA1D,GRID1,IDUA,KCNMA1,KCNQ1,KCNQ4,MSRB3	7	3
Degeneration of neurons	0.0251		-1.877	AGBL4,ATXN1,ATXN7,CACNA1A,CACNA1D,COL25A1,EDNRB,GRID1,IDUA,KCNMA1,KCNQ1,KCNQ4,LRRK2,MSRB3,NFKB1,NR4A2,NR4A3,OSMR,PPARGC1A,PTGS2,STMN1,TGFBR2,TGM2,TYROBP	24	4
Degeneration of nervous system	0.00896		-1.463	AGBL4,ATXN1,ATXN7,C3,CACNA1A,CACNA1D,COL25A1,EDNRB,GFAP,GLB1,GRID1,GRIK1,IDUA,KCNMA1,KCNQ1,KCNQ4,LRRK2,MSRB3,NFKB1,NR4A2,NR4A3,Nrg1,OSMR,PPARGC1A,PTGS2,SLC17A8,STMN1,TGFBR2,TGM2,TLR2,TYROBP	31	5
Neurodegeneration	0.0117		-1.463	AGBL4,ATXN1,ATXN7,C3,CACNA1A,CACNA1D,COL25A1,EDNRB,GFAP,GLB1,GRID1,GRIK1,IDUA,KCNMA1,KCNQ1,KCNQ4,LRRK2,MSRB3,NFKB1,NR4A2,NR4A3,Nrg1,OSMR,PPARGC1A,PTGS2,SLC17A8,STMN1,TGFBR2,TGM2,TLR2,TYROBP	31	6
Organ Degeneration	0.00407		-1.436	AGBL4,ATXN1,ATXN7,C3,CACNA1A,CACNA1D,EDNRB,GFAP,GLB1,GRID1,GRIK1,IDUA,KCNMA1,KCNQ1,KCNQ4,LRRK2,MSRB3,NFKB1,PPARGC1A,PTGS2,SLC17A8,TGFBR2	22	7
Release of amino acids	0.0181		-1.195	DRD2,NR4A2,PPARGC1A,SLC17A8,SSTR1	5	8
Release of L-glutamic acid	0.0453		-0.762	DRD2,NR4A2,SLC17A8,SSTR1	4	9
Quantity of embryonic tissue	0.0437		-0.64	BRINP1,FST,GLB1,LRRK2,NPY2R,NRG2,PRDM16	7	10
Quantity of embryo	0.0452		-0.239	BRINP1,FST,GLB1,GLI2,LRRK2,NPY2R,NRG2,PRDM16	8	11
Neurodegeneration of nerves	0.0137		-0.152	CACNA1D,EDNRB,IDUA,KCNQ1,NFKB1,Nrg1,SLC17A8,TLR2	8	12
Dendritic growth/branching	0.0295		-0.114	ATXN1,C3,CACNA1A,CHRNA7,DCX,DRD2,DSCAM,EPHB1,EPHB2,KIDINS220,LRFN2,MAGI2,Nrg1,NRN1,PHACTR1,PTGS2,RTN4,SLC9A6,SS18,SSTR3,TGFB1,VSTM5	22	13
Branching of axons	0.0381		-0.099	Cdc42,COL25A1,MID1,NRN1,ROR1,RTN4,SLC9A6,TGFB1	8	14
Degeneration of spiral ganglion	0.0165		-0.059	CACNA1D,EDNRB,IDUA,KCNQ1,NFKB1,SLC17A8	6	15
Shape change of neurons	0.00303		0.09	ATXN1,C3,CACNA1A,Cdc42,CHRNA7,COL25A1,DCX,DRD2,DSCAM,EPHB1,EPHB2,GLI2,KIDINS220,LRFN2,MAGI2,MID1,NFKB1,Nrg1,NRN1,PHACTR1,PLXNA4,PTGS2,ROBO1,ROBO2,ROR1,RTN4,SDK2,SLC9A6,SS18,SSTR3,TGFB1,VSTM5	32	19
Outgrowth of axons	0.0265		0.152	Cdc42,EPHB2,GFAP,LRRK2,NFATC2,NGEF,NRN1,PLXNA4,ROBO1,SYN3	10	18
Branching of neurites	0.00953		0.784	ATXN1,C3,CACNA1A,Cdc42,CHRNA7,COL25A1,DCX,DRD2,DSCAM,EPHB1,EPHB2,KIDINS220,LRFN2,MAGI2,MID1,NFKB1,Nrg1,NRN1,PHACTR1,PLXNA4,PTGS2,ROR1,RTN4,SDK2,SLC9A6,SS18,SSTR3,TGFB1,VSTM5	29	17
Guidance of axons	0.0241		0.832	ABLIM1,APBB2,CDH4,DCX,DSCAM,EPHB1,EPHB2,Foxp1,GLI2,NGEF,NR4A3,PLXNA4,ROBO1,ROBO2,ROBO3,SRRM4	16	16
Myelination of brain	0.0221		1	OSMR,PPARG,TGFB1,TLR2	4	15
Density of synapse	0.0251		1.172	DSCAM,EPHB1,EPHB2,LRFN2,LRRTM4	5	14
Neurotransmission	0.00586		1.283	ATXN1,CACNA1A,CACNA2D3,CD44,CHRM3,CHRNA7,DMD,ERC2,GRIK1,GRIK2,GRIN2A,GRM4,HTR4,Kcnn2,LRFN2,Nrg1,PPP3R1,SLC17A8,SLC8A3	19	13
Formation of brain	0.000827		1.355	AK8,ALDH1A2,ALK,Anp32b,ATXN1,CACNA1A,CCND1,CCND2,CDON,CHD7,COL3A1,DAB1,DCX,DRD2,EGR1,EPHB2,FANCC,FOXG1,Foxp2,FZD6,GLI2,Gm21596/Hmgb1,GRHL2,HES5,HSPB8,ID2,IL1RAPL1,IMMP2L,MARCKSL1,MBOAT7,MCPH1,MID1,MYCN,NAV2,NR2F2,NR4A2,NR4A3,Nrg1,OSMR,PHACTR1,PLXNA4,PPARG,PRDM16,PYGO2,RAD9B,ROBO1,ROBO2,ROBO3,RORA,SRRM4,TGFB1,TGFBR2,TLR2,TMEM108,TNC,TRPM6,TYROBP,ULK4,WASF2	59	12
Remyelination	0.0496		1.387	CSF1,OSMR,PPARG,RTN4,TLR2	5	11
Cell-cell contact	0.00386		1.455	C3,CACNA1A,CACNA1D,CACNA1F,CHRNA7,CNTN5,COL19A1,CSF1,DLGAP2,DOK7,EPHB1,EPHB2,ERC2,GABRA1,GFAP,IGSF21,IL1RAPL1,LDLR,LRFN2,LRRTM4,Nrg1,NRN1,Nrxn3,SDK2,SLC17A8,SLC9A6,TNC	27	10
Outgrowth of neurites	0.0116		1.508	CABLES1,Cdc42,CSF1,DSCAM,EPHB2,FN1,GFAP,LRRK2,NFATC2,NFKB1,NGEF,NRN1,PLXNA4,ROBO1,RTN4,SRRM4,SS18,SSTR3,SYN3,TNC	20	9
Quantity of leukocytes	0.018		1.6	AGT,C3,C4A/C4B,CACNA1A,Cdc42,CSF1,FABP5,ID2,IRF2,TREM2,TYROBP	11	8
Growth of neurites	0.0371		1.763	CABLES1,Cdc42,CSF1,DCX,DSCAM,EPHB2,FN1,GFAP,LRRK2,MID1,NFATC2,NFKB1,NGEF,Nrg1,NRN1,PDP1,PLXNA4,PPARG,ROBO1,RTN4,SRRM4,SS18,SSTR3,SYN3,TNC	25	7
Development of central nervous system	0.000927		1.774	AK8,ALDH1A2,ALK,Anp32b,ATXN1,CACNA1A,CCND1,CCND2,CDON,CHD7,COL3A1,DAB1,DCX,DRD2,EGR1,EPHB1,EPHB2,FANCC,FN1,FOXG1,Foxp2,FZD6,GLI2,Gm21596/Hmgb1,GRHL2,HES5,HSPB8,ID2,IL1RAPL1,IMMP2L,Kat6b,MARCKSL1,MBOAT7,MCPH1,MID1,MYCN,NAV2,NR2F2,NR4A2,NR4A3,Nrg1,OSMR,PHACTR1,PLXNA4,PPARG,PRDM16,PYGO2,RAD9B,ROBO1,ROBO2,ROBO3,RORA,RTN4,RUNX1,SLC8A3,SOX11,SOX5,SRRM4,TGFB1,TGFBR2,TLR2,TMEM108,TNC,TRPM6,TYROBP,ULK4,VT…	68	6
Development of head	0.00126		1.797	AK8,ALDH1A2,ALK,Anp32b,ATXN1,CACNA1A,CCND1,CCND2,CDON,CHD7,COL3A1,DAB1,DCX,DRD2,EGR1,EPHB2,FANCC,FOXG1,Foxp2,FZD6,GHR,GLI2,Gm21596/Hmgb1,GRHL2,HES5,HSPB8,ID2,IL1RAPL1,IMMP2L,MARCKSL1,MBOAT7,MCPH1,MID1,MYCN,NAV2,NR2F2,NR4A2,NR4A3,Nrg1,OSMR,PHACTR1,PLXNA4,PPARG,PRDM16,PYGO2,RAD9B,ROBO1,ROBO2,ROBO3,RORA,SRRM4,TGFB1,TGFBR2,TLR2,TMEM108,TNC,TRPM6,TYROBP,ULK4,WASF2	60	5
Synaptic transmission	0.00774		1.98	ATXN1,CACNA1A,CACNA2D3,CD44,CHRM3,CHRNA7,DMD,ERC2,GRIK1,GRIK2,GRIN2A,HTR4,LRFN2,Nrg1,PPP3R1,SLC8A3	16	4
Synaptic transmission of synapse	0.0143	Increased	2	CACNA1A,CACNA2D3,CHRM3,CHRNA7,GRIK1,GRIK2,SLC8A3	7	3
Quantity of neurons	0.0443	Increased	2.189	A2M,ALDH1A2,ARSG,ATXN1,C3,CACNA1C,CACNA1D,CCND2,CNTN5,COL19A1,COL25A1,CP,CSF1,DRD2,DSCAM,EGR1,EPHB1,EPHB2,ERC2,GLI2,GRID1,GRIP1,HES5,HSPB8,HTR4,ID2,IL1RAPL1,Kat6b,KIDINS220,NR4A2,Nrg1,NRG2,NRN1,PLXNA4,RORA,SLC17A8,SLC2A3,SLC9A6,SOX11,SUB1	40	2
Quantity of cells	0.00495	Increased	2.277	A2M,AGT,ALDH1A2,ARSG,ATXN1,BRINP1,C3,C4A/C4B,CACNA1A,CACNA1C,CACNA1D,CCND2,Cdc42,CNTN5,COL19A1,COL25A1,CP,CSF1,DRD2,DSCAM,EGR1,EPHB1,EPHB2,ERC2,FABP5,FST,GLB1,GLI2,GRID1,GRIP1,HES5,HSPB8,HTR4,ID2,IL1RAPL1,IRF2,Kat6b,KIDINS220,LRRK2,NPY2R,NR4A2,NR4A3,Nrg1,NRG2,NRN1,PLXNA4,PRDM16,PTGS2,PTPRC,RORA,SLC17A8,SLC2A3,SLC9A6,SOX11,SUB1,TLR2,TNC,TREM2,TTLL8,TYROBP	60	1

### Sheet: CVN_TranslEff
© 2000-2021 QIAGEN. All rights reserved.
Diseases or Functions Annotation	p-value	Predicted Activation State	Activation z-score	Molecules	# Molecules	Ranking
Neurodegeneration of outer hair cells	0.0284		-1.498	CACNA1D,GRID1,KCNJ10,KCNMA1,KCNQ1	5	1
Myelination of central nervous system	0.0317		-1.067	KCNJ10,PPARG,PRMT1,RTN4,THRB	5	2
Long-term potentiation	0.00685		-0.664	APLP2,CACNA1A,CDH11,CHRM3,CYP46A1,EMC10,EPHB2,GRIK1,GRIK2,GRIK3,GRIN2A,GRM7,LRFN2,NCAN,Nrg1,PINK1,PPP3R1,RAB3A,RAPGEF4,RYR3,SHANK2,TFAM,THY1	23	3
Degeneration of peripheral nervous system	0.0189		-0.425	CACNA1D,EDNRB,KCNJ10,KCNQ1,NTRK3,VTI1A	6	4
Long-term potentiation of CA1 neuron	0.00536		-0.218	GRIK1,RAPGEF4,RYR3,TFAM	4	5
Long-term potentiation of brain cells	0.0152		-0.059	CHRM3,GRIK1,GRIK2,RAPGEF4,RYR3,TFAM	6	6
Activation of neurons	0.0349		0.186	CACNA1A,EPHB2,GABRA1,KCNJ10,KCNMA1,PDYN,RAB3A,TFAM	8	19
Dendritic growth/branching	0.0467		0.369	APLP2,ATXN1,CACNA1A,CTNNA2,DSCAM,EMC10,EPHB2,FAM107A,IL1RAP,LRFN2,MAGI2,Nrg1,PHACTR1,RAPGEF4,RTN4,SHANK2,SS18	17	18
Density of neurons	0.0451		0.376	APLP2,DSCAM,EMC10,EPHB2,FAM107A,IL1RAP,LRFN2,Nrg1,NTRK3,RAPGEF4,TPGS1	11	17
Myelination of nervous system	0.0236		0.388	KCNJ10,Nrg1,PPARG,PRMT1,RPSA,RPTOR,RTN4,TENM4,THRB	9	16
Shape change of neurons	0.00359		0.739	APLP2,ATXN1,CACNA1A,CTNNA2,DSCAM,EMC10,EPHB2,FAM107A,GLI2,IL1RAP,LRFN2,MAGI2,MID1,MTSS1,Nrg1,NTRK3,PHACTR1,PRKG1,RAPGEF4,ROBO1,ROBO2,ROR1,RTN4,SDK2,SHANK2,SS18	26	15
Density of synapse	0.0381		0.762	DSCAM,EPHB2,LRFN2,NTRK3	4	14
Paired-pulse facilitation	0.015		0.895	APLP2,ATXN1,BTBD9,GRIK2,GRIK3,GRIK4,RAB3A,SHISA9	8	13
Myelination of nervous tissue	0.0309		0.928	KCNJ10,Nrg1,RPSA,RPTOR,RTN4,TENM4	6	12
Branching of neurons	0.0201		1.183	APLP2,ATXN1,CACNA1A,CTNNA2,DSCAM,EMC10,EPHB2,FAM107A,IL1RAP,LRFN2,MAGI2,MID1,MTSS1,Nrg1,NTRK3,PHACTR1,PRKG1,RAPGEF4,ROR1,RTN4,SDK2,SHANK2,SS18	23	11
Paired-pulse facilitation of synapse	0.014		1.254	ATXN1,BTBD9,GRIK2,GRIK3,GRIK4,RAB3A,SHISA9	7	10
Branching of neurites	0.0268		1.284	APLP2,ATXN1,CACNA1A,CTNNA2,DSCAM,EMC10,EPHB2,FAM107A,IL1RAP,LRFN2,MAGI2,MID1,Nrg1,NTRK3,PHACTR1,PRKG1,RAPGEF4,ROR1,RTN4,SDK2,SHANK2,SS18	22	9
Development of central nervous system	0.0064		1.377	Anp32b,APLP2,ATXN1,BAG6,CACNA1A,CRK,CSNK2B,CTNNA2,DAB1,DHCR7,EFNA5,EMX2,EPHB2,EXT1,FANCC,Foxp2,GLI2,GRHL2,ID2,ID4,IL1RAPL1,IMMP2L,KCNJ10,KHDRBS2,KIRREL3,MCPH1,MID1,NAV2,NIN,NLGN1,NR4A2,Nrg1,PAFAH1B1,Pde4d,PHACTR1,PPARG,PRKG1,PRMT1,ROBO1,ROBO2,RORA,RTN4,SEMA6D,SLIT3,SOX5,SRRM4,TENM4,THRB,TMEM108,ULK4,UTP3,ZNF423	52	8
Formation of brain	0.00394		1.454	Anp32b,APLP2,ATXN1,BAG6,CACNA1A,CRK,CTNNA2,DAB1,DHCR7,EFNA5,EMX2,EPHB2,EXT1,FANCC,Foxp2,GLI2,GRHL2,ID2,ID4,IL1RAPL1,IMMP2L,KHDRBS2,KIRREL3,MCPH1,MID1,NAV2,NIN,NR4A2,Nrg1,PAFAH1B1,Pde4d,PHACTR1,PPARG,PRKG1,PRMT1,ROBO1,ROBO2,RORA,SEMA6D,SLIT3,SRRM4,THRB,TMEM108,ULK4,UTP3,ZNF423	46	7
Development of neurons	0.00547		1.56	ADGRB3,APLP2,ATXN1,CACNA1A,CACNA1F,CRK,CSNK2B,CTNNA2,DAB1,DSCAM,ECE1,EFNA5,EMC10,EPHB2,EXT1,FAM107A,GLI2,GPHN,IGSF21,IL1RAP,IL1RAPL1,KCNJ10,KIRREL3,LRFN2,MAGI2,MID1,MTSS1,NCAN,NIN,NLGN1,NR4A2,Nrg1,Nrxn3,NTRK3,PHACTR1,PRKG1,RAB3A,RAPGEF4,ROBO1,ROBO2,ROR1,RPTOR,RTN4,SDK2,SHANK2,SLIT3,SRRM4,SS18,TENM4,THRB,TMEM108,ZNF423,ZSWIM6	53	6
Neuritogenesis	0.0372		1.601	ADGRB3,APLP2,ATXN1,CACNA1A,CACNA1F,CRK,CTNNA2,DAB1,DSCAM,EFNA5,EMC10,EPHB2,EXT1,FAM107A,IL1RAP,IL1RAPL1,KIRREL3,LRFN2,MAGI2,MID1,MTSS1,NIN,Nrg1,NTRK3,PHACTR1,PRKG1,RAB3A,RAPGEF4,ROBO1,ROBO2,ROR1,RPTOR,RTN4,SDK2,SHANK2,SLIT3,SS18,TENM4,TMEM108,ZSWIM6	40	5
Synaptic transmission	0.000612		1.746	ANKS1B,ATXN1,CACNA1A,CD44,CHRM3,DMD,ERC2,GRIK1,GRIK2,GRIN2A,LRFN2,NLGN1,Nrg1,PPP3R1,RAB3A,SHANK2	16	4
Neurotransmission	0.00258		1.746	ANKS1B,ATXN1,CACNA1A,CD44,CHRM3,DMD,ERC2,GRIK1,GRIK2,GRIN2A,Kcnn2,LRFN2,NLGN1,Nrg1,PPP3R1,RAB3A,SHANK2	17	3
Cell-cell contact	0.00186		1.893	APLP2,CACNA1A,CACNA1D,CACNA1F,CNTN5,COL19A1,CSNK2B,DLGAP2,EPHB2,ERC2,GABBR2,GABRA1,GPHN,IGSF21,IL1RAPL1,KIRREL3,LRFN2,NCAN,NLGN1,Nrg1,Nrxn3,SDK2,SHANK2,THRB	24	2
Quantity of synapse	0.0309	Increased	2.177	APLP2,CNTN5,COL19A1,EPHB2,GABBR2,NLGN1	6	1

### Sheet: Tg2576_RNA-Seq
© 2000-2021 QIAGEN. All rights reserved.
Diseases or Functions Annotation	p-value	Predicted Activation State	Activation z-score	Molecules	# Molecules	Ranking
Neuritogenesis	0.000242	Increased	2.328	ADAMTS4,ADCYAP1,ADGRB3,CDH2,CNTNAP2,CRK,CSMD3,DCC,DLX2,GRID2,GRM1,GRM5,HSP90AB1,IL1RAPL1,IP6K3,MOG,NCAM2,NEFH,NRN1,PCDH9,PRKG1,PVALB,ROBO2	23	1
Microtubule dynamics	0.000954	Increased	2.322	ADAMTS4,ADCYAP1,ADGRB3,CDH2,CNTNAP2,CRK,CSMD3,DCC,DLX2,GRID2,GRM1,GRM5,HSP90AB1,IL1RAPL1,IP6K3,ITGA8,MOG,NCAM2,NEFH,NRN1,PCDH9,PRKG1,PVALB,ROBO2	24	2
Synaptic transmission	0.0224	Increased	2.219	CNTNAP2,DMD,GRIK2,GRM5,NLGN1,NRXN1	6	3

### Sheet: Tg2576_Ribo-Seq
© 2000-2021 QIAGEN. All rights reserved.
Diseases or Functions Annotation	p-value	Predicted Activation State	Activation z-score	Molecules	# Molecules	Ranking
Quantity of neuroglia	0.0138		-0.528	ADAMTS4,AGT,EIF2AK3,KCNJ10	4	1
